# A prospective role for the rumen in generating antibiotic resistance

**DOI:** 10.1101/729681

**Authors:** Cameron R. Strachan, Anna J. Mueller, Mahdi Ghanbari, Viktoria Neubauer, Benjamin Zwirzitz, Sarah Thalguter, Monika Dziecol, Stefanie U. Wetzels, Jürgen Zanghellini, Martin Wagner, Stephan Schmitz-Esser, Evelyne Mann

## Abstract

Antibiotics were a revolutionary discovery of the 20^th^ century, but the ability of bacteria to spread the genetic determinants of resistance via horizontal gene transfer (HGT) has quickly endangered their use^1^. Indeed, there is a global network of microbial gene exchange, the analysis of which has revealed particularly frequent transfer of resistance determinants between farm animals and human-associated bacteria^2^. Here, we leverage the recent release of a rumen microbial genome reference set and show that the wide-spread resistance gene cluster *aadE-sat4-aphA-3* is harboured in ruminal Bacteroidetes. While this cluster appears to have been recently transferred between commensal bacteria in the rumen and many diverse animal and human pathogens, comparative analysis suggests that the cluster stabilized in the pathogens. Then, focusing on streptomycin resistance, it was found that homologues from the rumen span much of the known diversity of aminoglycoside O-nucleotidyltransferases (AadEs) and that distinct variants of the enzyme are present in a single rumen bacterial genome. Notably, a second variant of AadE has also been recently transferred, albeit more often as a single gene, throughout a different set of animal and human associated bacteria. By examining the synteny of AadE orthologues in various bacterial genomes and analyzing corresponding gene trees in an environmental context, we speculate that the ruminant associated microbiome has a salient role in the emergence of specific resistance variants and clusters. In light of the recent literature on the evolutionary origin of antibiotic resistance, we further suggest that the rumen provides a possible route of dissemination of resistance genes from soil resistomes, throughout the farm, and to human pathogens^3^.
