## Supplemental Table 2 for "A prospective role for the rumen in generating antibiotic resistance"

### Sheet: blast_nucleotide_table_unique
Query (Genome_Contig)	Figure	Accession	Description of blast hit (NCBI)	Host	Note
4309689_79, 4309680_52, RUG782_1	1A	KJ816753.1	Bacteroides fragilis strain HMW 615 transposon CTnHyb, complete sequence	Human	Appendiceal isolate
4309689_79, 4309680_52, RUG782_1	1A	AJ557257.1	Bacteroides ovatus partial transposon CTnGERM1	Human	Clinical isolate
4309689_79, 4309680_52, RUG782_1	1A	CP032682.1	Staphylococcus pseudintermedius strain G3C4 chromosome, complete genome	Dog	Ear, otitis
4309689_79, 4309680_52, RUG782_1	1A	MH587576.1	Staphylococcus aureus strain WG512 plasmid pWBG14, complete sequence	Human	Hospital
4309689_79, 4309680_52, RUG782_1	1A	LR135186.1	Enterococcus faecium isolate E4413 genome assembly, plasmid: 2	NA	NA
4309689_79, 4309680_52, RUG782_1	1A	AP019372.1	Staphylococcus pseudintermedius SP79 DNA, complete genome	Dog	Skin with canine pyoderma
4309689_79, 4309680_52, RUG782_1	1A	CP022905.1	Staphylococcus aureus strain 628 chromosome, complete genome	Human	Clinical isolate
4309689_79, 4309680_52, RUG782_1	1A	CP022904.1	Staphylococcus aureus strain 629 chromosome, complete genome	Human	Clinical isolate
4309689_79, 4309680_52, RUG782_1	1A	CP022903.1	Staphylococcus aureus strain 187 chromosome, complete genome	Human	Clinical isolate
4309689_79, 4309680_52, RUG782_1	1A	CP022894.1	Staphylococcus aureus strain 191 chromosome, complete genome	Human	Clinical isolate
4309689_79, 4309680_52, RUG782_1	1A	CP022893.1	Staphylococcus aureus strain 61 chromosome, complete genome	Human	Bacteremia
4309689_79, 4309680_52, RUG782_1	1A	LS483319.1	Staphylococcus aureus strain NCTC13140 genome assembly, chromosome: 1	Human	Pathogen
4309689_79, 4309680_52, RUG782_1	1A	LS483301.1	Staphylococcus aureus strain NCTC13394 genome assembly, chromosome: 1	Human	Pathogen
4309689_79, 4309680_52, RUG782_1	1A	CP015626.1	Staphylococcus pseudintermedius strain 063228, complete genome	Dog	Clinical isolate
4309689_79, 4309680_52, RUG782_1	1A	CP016073.1	Staphylococcus pseudintermedius strain 081661, complete genome	Dog	Clinical isolate
4309689_79, 4309680_52, RUG782_1	1A	CP016072.1	Staphylococcus pseudintermedius strain NA45, complete genome	Dog	Clinical isolate
4309689_79, 4309680_52, RUG782_1	1A	CP012018.1	Staphylococcus aureus subsp. aureus strain Gv88, complete genome	Human	Hospitalized patient
4309689_79, 4309680_52, RUG782_1	1A	CP012015.1	Staphylococcus aureus subsp. aureus strain Gv51, complete genome	Human	Hospitalized patient
4309689_79, 4309680_52, RUG782_1	1A	CP012013.1	Staphylococcus aureus subsp. aureus strain Be62, complete genome	Human	Patient with blood stream infection
4309689_79, 4309680_52, RUG782_1	1A	CP012012.1	Staphylococcus aureus subsp. aureus strain HC1335, complete genome	Human	Home care patient
4309689_79, 4309680_52, RUG782_1	1A	CP012011.1	Staphylococcus aureus subsp. aureus strain HC1340, complete genome	Human	Home care patient
4309689_79, 4309680_52, RUG782_1	1A	CP010402.1	Staphylococcus aureus subsp. aureus strain GR2, complete genome	Human	Clinical isolate
4309689_79, 4309680_52, RUG782_1	1A	LN831036.1	Staphylococcus aureus genome assembly NCTC13435, chromosome : 1	Human	Skin abcess
4309689_79, 4309680_52, RUG782_1	1A	CP009681.1	Staphylococcus aureus subsp. aureus strain Gv69, complete genome	Human	Hospital associated wound
4309689_79, 4309680_52, RUG782_1	1A	KM281804.1	Staphylococcus aureus subsp. aureus strain HT20040085 SCCmec genomic island, complete sequence	Human	Clinical isolate
4309689_79, 4309680_52, RUG782_1	1A	CP003194.1	Staphylococcus aureus subsp. aureus 11819-97, complete genome	Human	Abcess on lower extremity
4309689_79, 4309680_52, RUG782_1	1A	CP002478.1	Staphylococcus pseudintermedius ED99, complete genome	Dog	Pathogen
4309689_79, 4309680_52, RUG782_1	1A	LS483316.1	Staphylococcus aureus strain NCTC13395 genome assembly, chromosome: 1	NA	NA
4309689_79, 4309680_52, RUG782_1	1A	KY400496.1	Streptococcus suis strain 1135-10 genomic sequence	Pig	Diseased
4309689_79, 4309680_52, RUG782_1	1A	CP024050.1	Streptococcus suis strain CS100322 chromosome, complete genome	Pig	NA
4309689_79, 4309680_52, RUG782_1	1A	KX077897.1	Streptococcus suis strain TZ080501 composite mobile genetic element CMGETZ080501 mobile element, complete sequence	NA	Veterinary
4309689_79, 4309680_52, RUG782_1	1A	CP005288.1	Staphylococcus aureus strain Bmb9393 chromosome, complete genome	Human	Patient with blood stream infection
4309689_79, 4309680_52, RUG782_1	1A	CP033865.1	Staphylococcus aureus strain FDAARGOS_504 chromosome, complete genome	Human	Human clinical
4309689_79, 4309680_52, RUG782_1	1A	MG812141.1	Erysipelothrix rhusiopathiae integrative conjugative element ICEEr0106 mobile element, complete sequence	NA	NA
4309689_79, 4309680_52, RUG782_1	1A	CP012325.1	Clostridioides difficile strain DSM 29020 chromosome, complete genome	Human	Faeces from symtomatic patient
4309689_79, 4309680_52, RUG782_1	1A	CP029804.1	Erysipelothrix rhusiopathiae strain ML101 chromosome, complete genome	Pig	Pathogen
4309689_79, 4309680_52, RUG782_1	1A	MF405337.1	Erysipelothrix rhusiopathiae strain ZJ multiresistance gene cluster, complete sequence	Pig	From farm suspected of suffering from swine erypsipelas
4309689_79, 4309680_52, RUG782_1	1A	CP014861.1	Erysipelothrix rhusiopathiae strain GXBY-1, complete genome	Pig	Acute erypsipelas outbreak
4309689_79, 4309680_52, RUG782_1	1A	KP339868.1	Erysipelothrix rhusiopathiae multiresistance gene cluster, complete sequence	NA	NA
4309689_79, 4309680_52, RUG782_1	1A	KX077898.1	Streptococcus suis strain YY060816 composite mobile genetic element CMGEYY060816 mobile element, complete sequence	Pig	Tonsil sample
4309689_79, 4309680_52, RUG782_1	1A	KT336321.1	Streptococcus phage phiSC070807, complete genome	NA	NA
4309689_79, 4309680_52, RUG782_1	1A	CP003922.1	Streptococcus suis SC070731, complete genome	Pig	Meningitis isolate
4309689_79, 4309680_52, RUG782_1	1A	CP002465.1	Streptococcus suis JS14, complete genome	NA	NA
4309689_79, 4309680_52, RUG782_1	1A	FN997652.1	Streptococcus phage phi-SsUD.1 complete sequence	NA	NA
4309689_79, 4309680_52, RUG782_1	1A	CP025043.1	Streptococcus suis strain AH681 chromosome, complete genome	Pig	NA
4309689_79, 4309680_52, RUG782_1	1A	AP019309.1	Erysipelotrichaceae bacterium SG0102 DNA, complete genome	Pig	Small intestine
4309689_79, 4309680_52, RUG782_1	1A	MF616023.1	Streptococcus suis strain BSB6 putative hydrolase (hdy) gene, complete cds; ICESsuBSB6 mobile element, complete sequence; and LSU ribosomal protein L7/L12 (rplL) gene, complete cds	Pig	diseased
4309689_79, 4309680_52, RUG782_1	1A	FR823304.2	Streptococcus suis integrative conjugative element ICESsu32457, strain 32457	NA	NA
4309689_79, 4309680_52, RUG782_1	1A	U73027.1	Staphylococcus aureus transposon Tn5405 unknown gene, complete cds	NA	NA
4309689_79, 4309680_52, RUG782_1	1A	CP032700.1	Streptococcus pyogenes strain TSPY556 chromosome, complete genome	Human	Lymph node abcess
4309689_79, 4309680_52, RUG782_1	1A	CP036156.1	Enterococcus faecium strain V24 plasmid pV24-5, complete sequence	Human	Hospitalized patient
4309689_79, 4309680_52, RUG782_1	1A	LR135335.1	Enterococcus faecium isolate E7471 genome assembly, plasmid: 5	NA	NA
4309689_79, 4309680_52, RUG782_1	1A	LR135310.1	Enterococcus faecium isolate E7240 genome assembly, plasmid: 4	NA	NA
4309689_79, 4309680_52, RUG782_1	1A	LR135281.1	Enterococcus faecium isolate E6975 genome assembly, plasmid: 4	NA	NA
4309680_59	3A	CP019857.1	Clostridioides difficile strain DSM 29745 chromosome, complete genome	Human	Faeces from symtomatic patient
4309680_59	3A	CP019858.1	Clostridioides difficile strain DSM 29688 chromosome, complete genome	Human	Faeces from symtomatic patient
4309680_59	3A	MF037584.1	Campylobacter coli strain SHP40 cfrC gene cluster, complete sequence	NA	NA
4309680_59	3A	CP032819.1	Butyricimonas faecalis strain H184 chromosome, complete genome	Human	Faeces, healthy
4309680_59	3A	CP023546.1	Campylobacter coli strain CFSAN032805 plasmid pCFSAN032805_1, complete sequence	Chicken	Chicken breast, food sample
4309680_59	3A	CP023544.1	Campylobacter jejuni strain CFSAN032806 plasmid pCFSAN032806, complete sequence	Chicken	Chicken breast, food sample
4309680_59	3A	CP017872.1	Campylobacter coli strain BP3183 plasmid pCCDM183, complete sequence	Chicken	Liver, food sample
4309680_59	3A	CP004067.1	Campylobacter coli CVM N29710 plasmid pN29710-1, complete sequence	NA	Retail meat survey
4309680_59	3A	KT953380.1	Campylobacter coli strain ZTA09/02204 antimicrobial resistance gene cluster, complete sequence	Chicken	feces
4309680_59	3A	MF134832.1	Campylobacter coli strain ZTA14/01426 aminoglycoside 2-phosphotransferase IIIa (aph(2)-IIIa), 3-aminoglycoside o-phosphotransferase type IIIa (aph(3)-IIIa), phosphorylase (pnp), spectinomyicin adenyltransferase (aad9), erythromycin resistance methylase B (erm(B)), and Aad6 (aad6) genes, complete cds	Turkey	Slaughterhaus monitoring, feces sample
4309680_59	3A	CP018888.1	Lactobacillus amylophilus DSM 20533 = JCM 1125, complete genome	NA	Swine waste-corn fermentation
4309680_59	3A	DQ519395.1	Arcanobacterium pyogenes strain 52785-99 Res (res) gene, partial cds; Mod (mod) gene, partial sequence; tetracycline resistance element ATE-3, complete sequence; and unknown genes	Pig	Clinical isolate
4309680_59	3A	CP003726.1	Enterococcus faecalis D32, complete genome	Pig	Commensal isolate
4309680_59	3A	CP023446.1	Campylobacter jejuni strain 100 chromosome	Chicken	Meat, food sample
4309680_59	3A	KC876750.1	Campylobacter coli strain HN-CCD07046 30S ribosomal protein S9 (rpsI), outer membrane fibronectin-binding protein (cadF), acetyltransferase (aac), bifunctional aminoglycoside modifying enzyme AacA-AphD (aacA/aphD), acetyltransferase (aac), hypothetical protein, rRNA adenine N-6-methyltransferase (ermB), hypothetical proteins, putative adenyltransferase (aadE), hypothetical protein, truncated tetr…	NA	NA
4309680_59	3A	JQ655275.1	Campylobacter coli strain SX81 aadE-sat4-aphA-3 gene cluster, complete sequence	Chicken	Slaughterhaus monitoring, caecum sample
4309680_59	3A	MF134831.1	Campylobacter coli strain ZTA14/01086 tetracycline resistance protein (tetO), phosphorylase (pnp), erythromycin resistance methylase B (ermB), and truncated TetO (tetO) genes, complete cds	Turkey	Slaughterhaus monitoring, feces sample
4309680_59	3A	CP028186.1	Campylobacter jejuni strain CFSAN054107 plasmid pGMI16-002, complete sequence	NA	NA
4309680_59	3A	CP033905.1	Trueperella pyogenes strain TP4 chromosome, complete genome	Pig	Lung sample
4309680_59	3A	DQ519394.1	Arcanobacterium pyogenes strain OX9 tetracycline resistance element ATE-3, complete sequence; OrfY (orfY) and Rlx (rlx) genes, complete cds; and unknown genes	Pig	Clinical isolate
4309680_59	3A	KC876751.1	Campylobacter coli strain SH-CCD11C073 nitroreductase family protein (nfsB), hypothetical protein, tetracycline resistance protein (tetO), Cpp2 (cpp2), truncated phosphorylase Pnp/Udp family protein (pnp), Aad9 (aad9), hypothetical protein, rRNA adenine N-6-methyltransferase (ermB), aspartate racemase (aspR), putative adenyltransferase (aadE), hypothetical proteins, Cpp3 (cpp3), and competence/da…	Human	Patient stool
4309680_59	3A	KC876752.1	Campylobacter coli strain SH-CCD11C365 nitroreductase family protein (nfsB), hypothetical protein, tetracycline resistance protein (tetO), Cpp2 (cpp2), truncated phosphorylase Pnp/Udp family protein (pnp), Aad9 (aad9), hypothetical protein, rRNA adenine N-6-methyltransferase (ermB), omega transcriptional repressor superfamily protein, antidote of epsilon-zeta postsegregational killing system, put…	Human	Patient stool
4309680_59	3A	KF864551.1	Campylobacter jejuni strain C179b hypothetical protein, TetO (tetO), Cpp2 (cpp2), truncated Pnp (pnp), Aad9 (aad9), hypothetical protein, ErmB (ermB), omega (omega), epsilon antitoxin (epsilon), AadE (aadE), hypothetical protein, truncated pTet35, Cpp4 (cpp4), RepA (repA), and superoxide dismutase (sodB) genes, complete cds	Chicken	Faeces
4309680_59	3A	CP021773.1	Streptococcus agalactiae strain B105 chromosome, complete genome	Human	Blood from newborn
4309680_59	3A	CP021862.1	Streptococcus agalactiae strain CUGBS591, complete genome	Human	Joint, Clinical isolate
4309680_59	3A	CP019978.1	Streptococcus agalactiae strain Sag37, complete genome	Human	Blood, Clinical isoalte
4309680_59	3A	CP013196.1	Clostridioides difficile strain Z31 chromosome, complete genome	Dog	Healthy stool
4309680_59	3A	LR026983.1	Christensenella sp. Marseille-P3954 genome assembly, chromosome: contig00001	Human	Gut
4309680_59	3A	CP022479.1	Faecalibacterium prausnitzii strain A2165 chromosome, complete genome	Human	Gut
4309680_59	3A	FP929050.1	Roseburia intestinalis XB6B4 draft genome	Human	Gut
4309680_59	3A	FP929054.1	Ruminococcus obeum A2-162 draft genome	Human	Gut
4309680_59	3A	LT700187.1	Christensenella sp. Marseille-P2438 genome assembly, chromosome: contig00001	Human	Gut
4309680_59	3A	LK932861.1	Peptoclostridium difficile genome assembly 7032989, scaffold BN1095_Contig_21	Human	Gut
4309680_59	3A	KC876748.1	Campylobacter coli strain ZP-GX-1 30S ribosomal protein S9 (rpsI), outer membrane fibronectin-binding protein (cadF), acetyltransferase (aac), bifunctional aminoglycoside modifying enzyme AacA-AphD (aacA/aphD), acetyltransferase (aac), hypothetical protein, rRNA adenine N-6-methyltransferase (ermB), omega transcriptional repressor, antidote of epsilon-zeta postsegregational killing system, putati…	Chicken	Carcass fom Slaughterhouse
4309680_59	3A	AY701528.1	Campylobacter jejuni plasmid pCG8245, partial sequence	NA	NA
4309680_59	3A	CP029152.1	Clostridioides difficile strain CDT4 chromosome, complete genome	Human	Gut
4309680_59	3A	CP003939.1	Clostridioides difficile BJ08, complete genome	Human	Gut
4309680_59	3A	FN668375.1	Clostridium difficile M68, complete genome	Human	Gut
4309680_59	3A	CP029154.1	Clostridioides difficile strain CD161 chromosome, complete genome	Human	Gut
4309680_59	3A	MH883399.1	Uncultured Dialister sp. clone CPR_contig_10 genomic sequence	Human	Gut
4309680_59	3A	MH883614.1	Uncultured Faecalibacterium sp. clone STR_contig_1 genomic sequence	Human	Gut
4309680_59	3A	KC575115.1	Campylobacter coli strain ZC113 ermB and aadE-sat4-aphA-3 gene cluster, complete sequence	Pig	Faeces
4309680_59	3A	KC876749.1	Campylobacter coli strain DZB4 30S ribosomal protein S9 (rpsI), outer membrane fibronectin-binding protein (cadF), acetyltransferase (aac), bifunctional aminoglycoside modifying enzyme AacA-AphD (aacA/aphD), acetyltransferase (aac), hypothetical proteins, rRNA adenine N-6-methyltransferase (ermB), omega transcriptional repressor, antidote of epsilon-zeta postsegregational killing system, putative…	Pig	Faeces
4309680_59	3A	KJ610808.1	Campylobacter coli strain DZB121 aminoglycoside resistance gene cluster, complete sequence	Pig	Faeces
4309680_59	3A	MH883616.1	Uncultured Dialister sp. clone STR_contig_2 genomic sequence	Human	Gut
4309680_59	3A	KX272768.1	Campylobacter coli strain HS11B 3-methyl-2-oxobutanoate hydroxymethyl transferase (panB), hypothetical protein (aph(2'')-If), hypothetical protein, AphA7 (aphA7), hypothetical protein, Cat (cat), AphA3 (aphA3), Aad9, Aph2 (aph2), AadA (aadA), Aac (aac), Aph(2'')-If (aph(2'')-If), and putative periplasmic beta-lactamase genes, complete cds	NA	NA
4309680_59	3A	CP019864.1	Clostridioides difficile strain DSM 29747 chromosome, complete genome	Human	Gut
4309680_59	3A	CP012325.1	Clostridioides difficile strain DSM 29020 chromosome, complete genome	Human	Faeces from symtomatic patient
4309680_59	3A	CP026615.2	Clostridioides difficile strain R3 chromosome, complete genome	Cow	Beef, food samples
4309680_59	3A	CP026614.2	Clostridioides difficile strain R2 chromosome, complete genome	Cow	Beef, food samples
