## Supplemental Table 4 for "A prospective role for the rumen in generating antibiotic resistance"

### Sheet: Sheet1
Strain	Source	Group
Paenibacillus lentimorbus 163	Water - waste water	ANT(6)-Ic
Bacillus tequilensis 182	Water - unknown	ANT(6)-Ic
Paenibacillus fonticola 187	Water - unknown	ANT(6)-Ic
Enterococcus sp. 6C8 DIV0013 427	Water - unknown	ANT(6)-Id
Alkalibacterium thalassium 340	Water - marine	ANT(6)-Id
Laceyella sediminis 162	Water - hot spring	ANT(6)-Ic
Paenibacillus sp. TCA20 190	Water - hot spring	ANT(6)-Ic
Brevibacillus sp. NRRL NRS-603 179	Water - fresh	ANT(6)-Ic
Staphylococcus aureus C1842 321	Unknown - wild boar	ANT(6)-Id
Bacillus sp. pBS-03 260	Unknown - pig	ANT(6)-Id
Bacillus sp. MBGLi97 201	Unknown - lion	ANT(6)-Ic
Kurthia massiliensis 425	Unknown - human (healthy)	ANT(6)-Id
Staphylococcus aureus subsp. aureus ST398 319	Unknown - human	ANT(6)-Id
Staphylococcus aureus 12-ST01564 322	Unknown - cow	ANT(6)-Id
Bacillus subtilis group 144	Unknown	ANT(6)-Ic
Bacillus atrophaeus 148	Unknown	ANT(6)-Ic
Bacillus velezensis 152	Unknown	ANT(6)-Ic
Bacillus amyloliquefaciens 142	Unknown	ANT(6)-Ic
Paenibacillus sp. cl123 213	Unknown	ANT(6)-Ic
Paenibacillus contaminans 237	Unknown	ANT(6)-Ic
Paenibacillus sp. cl6col 226	Unknown	ANT(6)-Ic
Fontibacillus phaseoli 250	Unknown	ANT(6)-Ic
Bacillus halosaccharovorans 188	Unknown	ANT(6)-Ic
Bacillus sp. 7586-K 161	Unknown	ANT(6)-Ic
Bacillus gottheilii 149	Unknown	ANT(6)-Ic
Bacillus sp. J37 140	Unknown	ANT(6)-Ic
2PBE A Chain A ***	Unknown	ANT(6)-Ic
Bacillales 184	Unknown	ANT(6)-Ic
Bacillus sp. F56 192	Unknown	ANT(6)-Ic
Paenibacillus rubinfantis 159	Unknown	ANT(6)-Ic
Paenibacillus sp. 453mf 199	Unknown	ANT(6)-Ic
Paenibacillus sp. PDC88 220	Unknown	ANT(6)-Ic
Bacillus sp. JCM 19045 367	Unknown	ANT(6)-Id
Lactobacillus paralimentarius 309	Unknown	ANT(6)-Id
Staphylococcus aureus VET0127R 337	Unknown	ANT(6)-Id
Staphylococcus aureus VET1845R 334	Unknown	ANT(6)-Id
Staphylococcus aureus VET0373R 325	Unknown	ANT(6)-Id
Staphylococcus aureus VET1419S 323	Unknown	ANT(6)-Id
Staphylococcus aureus VET0232R 320	Unknown	ANT(6)-Id
Staphylococcus aureus VET0335R 324	Unknown	ANT(6)-Id
Brevibacillus sp. NRRL NRS-1210 180	Soil - unknown	ANT(6)-Ic
Brevibacillus formosus 158	Soil - unknown	ANT(6)-Ic
Bacillus sp. FJAT-27238 157	Soil - unknown	ANT(6)-Ic
Brevibacillus sp. BC25 167	Soil - unknown	ANT(6)-Ic
Paenibacillus ginsengarvi 221	Soil - unknown	ANT(6)-Ic
Paenibacillus ginsengihumi 223	Soil - unknown	ANT(6)-Ic
Bacillus praedii 138	Soil - unknown	ANT(6)-Ic
Bacillus nakamurai 230	Soil - unknown	ANT(6)-Ic
Bacillus amyloliquefaciens group 147	Soil - unknown	ANT(6)-Ic
Paenibacillus daejeonensis 225	Soil - unknown	ANT(6)-Ic
Brevibacillus brevis 154	Soil - unknown	ANT(6)-Ic
Bacillus subtilis subsp. subtilis 155	Soil - unknown	ANT(6)-Ic
Bacillus halotolerans 198	Soil - unknown	ANT(6)-Ic
Paenibacillus mucilaginosus KNP414 231	Soil - unknown	ANT(6)-Ic
Brevibacillus sp. CFH S0501 145	Soil - unknown	ANT(6)-Ic
Lysinibacillus fluoroglycofenilyticus 258	Soil - unknown	ANT(6)-Id
Paenibacillus alvei TS-15 232	Soil - tomato	ANT(6)-Ic
Alkanindiges illinoisensis 270	Soil - oil field	ANT(6)-Ic
Paenibacillus sp. MY03 283	Soil - forest	ANT(6)-Ic
Citricoccus massiliensis 143	Skin - unknown	ANT(6)-Ic
Bacillus ndiopicus 257	Skin - human (healthy)	ANT(6)-Id
Paenibacillus sp. KS1 207	Plant - unknown	ANT(6)-Ic
Paenibacillus sp. NAIST15-1 246	Plant - unknown	ANT(6)-Ic
Paenibacillus sp. N2SHLJ1 238	Plant - unknown	ANT(6)-Ic
Bacillus sp. TE3 176	Plant - unknown	ANT(6)-Ic
Bacillus sp. KCTC 13219 256	Plant - tea	ANT(6)-Id
Paenibacillus glycanilyticus 240	Plant - root	ANT(6)-Ic
Bacillus sp. Co1-6 181	Plant - rhizosphere	ANT(6)-Ic
Bacillus sp. 5B6 172	Plant - leaf	ANT(6)-Ic
Brevibacillus sp. Leaf182 175	Plant - leaf	ANT(6)-Ic
Paenibacillus alvei A6-6i-x 248	Plant - leaf	ANT(6)-Ic
Bacillus sp. ZY-1-1 177	Insect - Holotrichia parallela	ANT(6)-Ic
Paenibacillus harenae 202	Ground - sand	ANT(6)-Ic
Paenibacillus sp. M-152 235	Ground - mud	ANT(6)-Ic
Paenibacillus dendritiformis 183	Ground - clay	ANT(6)-Ic
Paenibacillus sp. FSL H7-0331 195	Food - unknown	ANT(6)-Ic
Bacillus sp. FMQ74 186	Food - milk	ANT(6)-Ic
Paenibacillus sp. FSL H7-0326 204	Food - milk	ANT(6)-Ic
Brevibacillus sp. NRRL B-41110 197	Food - canned tomatoes	ANT(6)-Ic
Lactobacillus paralimentarius DSM 19674 307	Food - bread (sourdough)	ANT(6)-Id
Paenibacillus tuaregi 194	Faeces - unknown	ANT(6)-Ic
Jeotgalibaca sp. H21T32 236	Faeces - stork	ANT(6)-Ic
Enterococcus faecium EnGen0130 311	Faeces - pig	ANT(6)-Id
Paenibacillus senegalensis 196	Faeces - human	ANT(6)-Ic
Aneurinibacillus aneurinilyticus 164	Faeces - human	ANT(6)-Ic
Paenibacillus ihumii 165	Faeces - human	ANT(6)-Ic
Enterococcus faecalis TX4244 335	Faeces - human	ANT(6)-Id
Lysinibacillus macroides 265	Faeces - cow	ANT(6)-Id
Lysinibacillus telephonicus 259	Cell phone	ANT(6)-Id
