## Supplemental Table 5 for "A prospective role for the rumen in generating antibiotic resistance"

### Sheet: Sheet1
Annotation	Genome	Contig	Accession	Figure ORF Number
AQY75633.1 APH(3') family aminoglycoside O-phosphotransferase,...	Clostridioides difficile strain DSM 29020 chromosome, complete genome	1	CP012325.1	10
WP_057098418.1 streptothricin N-acetyltransferase Sat4	Clostridioides difficile strain DSM 29020 chromosome, complete genome	1	CP012325.1	11
WP_002341929.1 aminoglycoside nucleotidyltransferase ANT(6)-Ia...	Clostridioides difficile strain DSM 29020 chromosome, complete genome	1	CP012325.1	12
VII09639.1 small multidrug resistance SugE-like protein	Clostridioides difficile strain DSM 29020 chromosome, complete genome	1	CP012325.1	28
WP_118667167.1 aminoglycoside 6-adenylyltransferase	Clostridioides difficile strain DSM 29020 chromosome, complete genome	2	CP012325.1	9
WP_103202011.1 aminoglycoside 6-adenylyltransferase	Erysipelothrix rhusiopathiae strain GXBY-1, complete genome	1	CP014861.1	6
WP_104890522.1 aminoglycoside nucleotidyltransferase ANT(9)	Erysipelothrix rhusiopathiae strain GXBY-1, complete genome	1	CP014861.1	8
WP_032495568.1 lincosamide nucleotidyltransferase Lnu(B)	Erysipelothrix rhusiopathiae strain GXBY-1, complete genome	1	CP014861.1	13
WP_002341929.1 aminoglycoside nucleotidyltransferase ANT(6)-Ia...	Erysipelothrix rhusiopathiae strain GXBY-1, complete genome	1	CP014861.1	18
WP_057098418.1 streptothricin N-acetyltransferase Sat4	Erysipelothrix rhusiopathiae strain GXBY-1, complete genome	1	CP014861.1	19
EAH4520482.1 aminoglycoside O-phosphotransferase APH(3')-IIIa ...	Erysipelothrix rhusiopathiae strain GXBY-1, complete genome	1	CP014861.1	20
WP_063856395.1 tetracycline resistance ribosomal protection pr...	Erysipelothrix rhusiopathiae strain GXBY-1, complete genome	1	CP014861.1	32
WP_000691759.1 MULTISPECIES: tetracycline resistance ribosomal...	Streptococcus agalactiae strain Sag37, complete genome	1	CP019978.1	3
WP_102829696.1 aminoglycoside 6-adenylyltransferase	Streptococcus agalactiae strain Sag37, complete genome	1	CP019978.1	13
AJE64790.1 sat4 protein	Streptococcus agalactiae strain Sag37, complete genome	1	CP019978.1	14
EAK1521743.1 aminoglycoside O-phosphotransferase APH(3')-IIIa ...	Streptococcus agalactiae strain Sag37, complete genome	1	CP019978.1	17
AAB40318.1 erythromycin resistance; erythromycin resistance de...	Streptococcus agalactiae strain Sag37, complete genome	1	CP019978.1	18
WP_072238495.1 aminoglycoside 6-adenylyltransferase	Streptococcus agalactiae strain Sag37, complete genome	1	CP019978.1	25
WP_118667167.1 aminoglycoside 6-adenylyltransferase	Streptococcus agalactiae strain B105 chromosome, complete genome	1	CP021773.1	13
AAB40318.1 erythromycin resistance; erythromycin resistance de...	Streptococcus agalactiae strain B105 chromosome, complete genome	1	CP021773.1	20
WP_033861728.1 aminoglycoside O-phosphotransferase APH(3')-III...	Streptococcus agalactiae strain B105 chromosome, complete genome	1	CP021773.1	21
AJE64790.1 sat4 protein	Streptococcus agalactiae strain B105 chromosome, complete genome	1	CP021773.1	24
WP_102829696.1 aminoglycoside 6-adenylyltransferase	Streptococcus agalactiae strain B105 chromosome, complete genome	1	CP021773.1	25
WP_113525274.1 lincosamide nucleotidyltransferase Lnu(B)	Streptococcus agalactiae strain B105 chromosome, complete genome	1	CP021773.1	30
WP_113619360.1 aminoglycoside nucleotidyltransferase ANT(9)	Streptococcus agalactiae strain B105 chromosome, complete genome	1	CP021773.1	35
WP_105202701.1 aminoglycoside nucleotidyltransferase ANT(9)	Streptococcus agalactiae strain B105 chromosome, complete genome	1	CP021773.1	36
WP_116449303.1 aminoglycoside 6-adenylyltransferase	Streptococcus agalactiae strain B105 chromosome, complete genome	1	CP021773.1	38
WP_044774256.1 tetracycline resistance ribosomal protection pr...	Streptococcus agalactiae strain B105 chromosome, complete genome	1	CP021773.1	48
WP_074413645.1 tetracycline resistance ribosomal protection pr...	Streptococcus agalactiae strain CUGBS591, complete genome	1	CP021862.1	3
WP_044770667.1 aminoglycoside nucleotidyltransferase ANT(6)-Ia...	Streptococcus agalactiae strain CUGBS591, complete genome	1	CP021862.1	13
WP_041973496.1 aminoglycoside nucleotidyltransferase ANT(9)	Streptococcus agalactiae strain CUGBS591, complete genome	1	CP021862.1	15
WP_032495568.1 lincosamide nucleotidyltransferase Lnu(B)	Streptococcus agalactiae strain CUGBS591, complete genome	1	CP021862.1	20
WP_116453842.1 aminoglycoside 6-adenylyltransferase	Streptococcus agalactiae strain CUGBS591, complete genome	1	CP021862.1	25
AJE64790.1 sat4 protein	Streptococcus agalactiae strain CUGBS591, complete genome	1	CP021862.1	26
WP_063841495.1 aminoglycoside O-phosphotransferase APH(3')-III...	Streptococcus agalactiae strain CUGBS591, complete genome	1	CP021862.1	29
AAB40318.1 erythromycin resistance; erythromycin resistance de...	Streptococcus agalactiae strain CUGBS591, complete genome	1	CP021862.1	30
WP_072238495.1 aminoglycoside 6-adenylyltransferase	Streptococcus agalactiae strain CUGBS591, complete genome	1	CP021862.1	37
WP_072238495.1 aminoglycoside 6-adenylyltransferase	Faecalibacterium prausnitzii strain A2165 chromosome, complete genome	1	CP022479.1	13
WP_072238495.1 aminoglycoside 6-adenylyltransferase	Faecalibacterium prausnitzii strain A2165 chromosome, complete genome	2	CP022479.1	10
EQC82012.1 Tetracycline resistance protein TetM	Erysipelothrix rhusiopathiae strain ML101 chromosome, complete genome	1	CP029804.1	1
WP_105142289.1 tetracycline resistance ribosomal protection pr...	Erysipelothrix rhusiopathiae strain ML101 chromosome, complete genome	1	CP029804.1	2
WP_049885188.1 aminoglycoside O-phosphotransferase APH(3')-III...	Erysipelothrix rhusiopathiae strain ML101 chromosome, complete genome	1	CP029804.1	14
EAH7324379.1 streptothricin N-acetyltransferase Sat4	Erysipelothrix rhusiopathiae strain ML101 chromosome, complete genome	1	CP029804.1	15
WP_002341929.1 aminoglycoside nucleotidyltransferase ANT(6)-Ia...	Erysipelothrix rhusiopathiae strain ML101 chromosome, complete genome	1	CP029804.1	16
WP_032495568.1 lincosamide nucleotidyltransferase Lnu(B)	Erysipelothrix rhusiopathiae strain ML101 chromosome, complete genome	1	CP029804.1	21
WP_104885329.1 aminoglycoside nucleotidyltransferase ANT(9)	Erysipelothrix rhusiopathiae strain ML101 chromosome, complete genome	1	CP029804.1	26
WP_105131425.1 aminoglycoside 6-adenylyltransferase	Erysipelothrix rhusiopathiae strain ML101 chromosome, complete genome	1	CP029804.1	28
WP_061641401.1 aminoglycoside nucleotidyltransferase ANT(9)	Staphylococcus aureus strain FDAARGOS_504 chromosome, complete genome	1	CP033865.1	4
WP_050964892.1 aminoglycoside O-phosphotransferase APH(3')-III...	Staphylococcus aureus strain FDAARGOS_504 chromosome, complete genome	1	CP033865.1	12
EAH7324379.1 streptothricin N-acetyltransferase Sat4	Staphylococcus aureus strain FDAARGOS_504 chromosome, complete genome	1	CP033865.1	13
WP_116453842.1 aminoglycoside 6-adenylyltransferase	Staphylococcus aureus strain FDAARGOS_504 chromosome, complete genome	1	CP033865.1	14
WP_063841495.1 aminoglycoside O-phosphotransferase APH(3')-III...	Staphylococcus aureus strain FDAARGOS_504 chromosome, complete genome	2	CP033865.1	13
WP_057098418.1 streptothricin N-acetyltransferase Sat4	Staphylococcus aureus strain FDAARGOS_504 chromosome, complete genome	2	CP033865.1	14
WP_116453842.1 aminoglycoside 6-adenylyltransferase	Staphylococcus aureus strain FDAARGOS_504 chromosome, complete genome	2	CP033865.1	15
WP_046208811.1 aminoglycoside nucleotidyltransferase ANT9	Staphylococcus aureus strain FDAARGOS_504 chromosome, complete genome	2	CP033865.1	22
WP_031825371.1 aminoglycoside nucleotidyltransferase ANT9	Staphylococcus aureus strain FDAARGOS_504 chromosome, complete genome	2	CP033865.1	23
WP_063456396.1 aminoglycoside O-phosphotransferase APH(2'')-Ia...	Campylobacter coli strain SX81	1	JQ655275.1	3
WP_080350725.1 aminoglycoside 6-adenylyltransferase	Campylobacter coli strain SX81	1	JQ655275.1	5
EAH7324379.1 streptothricin N-acetyltransferase Sat4	Campylobacter coli strain SX81	1	JQ655275.1	6
WP_050964892.1 aminoglycoside O-phosphotransferase APH(3')-III...	Campylobacter coli strain SX81	1	JQ655275.1	7
EAL5083736.1 aminoglycoside 6-adenylyltransferase	Campylobacter coli strain SX81	1	JQ655275.1	14
EAK4524637.1 tetracycline resistance ribosomal protection prot...	Campylobacter coli strain SX81	1	JQ655275.1	16
WP_104411289.1 aminoglycoside O-phosphotransferase APH(2'')-Ia...	Campylobacter coli strain ZC113	1	KC575115.1	6
WP_002378353.1 aminoglycoside 6-adenylyltransferase	Campylobacter coli strain ZC113	1	KC575115.1	8
EAH7324379.1 streptothricin N-acetyltransferase Sat4	Campylobacter coli strain ZC113	1	KC575115.1	9
WP_050964892.1 aminoglycoside O-phosphotransferase APH(3')-III...	Campylobacter coli strain ZC113	1	KC575115.1	10
WP_117115198.1 aminoglycoside 6-adenylyltransferase	Campylobacter coli strain ZC113	1	KC575115.1	19
WP_052799797.1 tetracycline resistance ribosomal protection pr...	Campylobacter coli strain ZC113	1	KC575115.1	21
WP_044770667.1 aminoglycoside nucleotidyltransferase ANT(6)-Ia...	Erysipelothrix rhusiopathiae multiresistance gene cluster, complete sequence	1	KP339868.1	5
WP_041973496.1 aminoglycoside nucleotidyltransferase ANT(9)	Erysipelothrix rhusiopathiae multiresistance gene cluster, complete sequence	1	KP339868.1	7
WP_032495568.1 lincosamide nucleotidyltransferase Lnu(B)	Erysipelothrix rhusiopathiae multiresistance gene cluster, complete sequence	1	KP339868.1	12
WP_111168117.1 aminoglycoside 6-adenylyltransferase	Erysipelothrix rhusiopathiae multiresistance gene cluster, complete sequence	1	KP339868.1	17
WP_037570490.1 streptothricin N-acetyltransferase Sat4	Erysipelothrix rhusiopathiae multiresistance gene cluster, complete sequence	1	KP339868.1	18
WP_063841495.1 aminoglycoside O-phosphotransferase APH(3')-III...	Erysipelothrix rhusiopathiae multiresistance gene cluster, complete sequence	1	KP339868.1	19
WP_065736257.1 tetracycline resistance ribosomal protection pr...	Erysipelothrix rhusiopathiae multiresistance gene cluster, complete sequence	1	KP339868.1	30
WP_065736305.1 tetracycline resistance ribosomal protection pr...	Erysipelothrix rhusiopathiae strain ZJ	1	MF405337.1	2
WP_063841495.1 aminoglycoside O-phosphotransferase APH(3')-III...	Erysipelothrix rhusiopathiae strain ZJ	1	MF405337.1	13
WP_057098418.1 streptothricin N-acetyltransferase Sat4	Erysipelothrix rhusiopathiae strain ZJ	1	MF405337.1	14
WP_002341929.1 aminoglycoside nucleotidyltransferase ANT(6)-Ia...	Erysipelothrix rhusiopathiae strain ZJ	1	MF405337.1	15
WP_113525274.1 lincosamide nucleotidyltransferase Lnu(B)	Erysipelothrix rhusiopathiae strain ZJ	1	MF405337.1	20
WP_128712690.1 aminoglycoside nucleotidyltransferase ANT(9)	Erysipelothrix rhusiopathiae strain ZJ	1	MF405337.1	25
WP_044770667.1 aminoglycoside nucleotidyltransferase ANT(6)-Ia...	Erysipelothrix rhusiopathiae strain ZJ	1	MF405337.1	27
WP_044770667.1 aminoglycoside nucleotidyltransferase ANT(6)-Ia...	Erysipelothrix rhusiopathiae integrative conjugative element ICEEr0106 mobile element, complete sequence	1	MG812141.1	6
WP_128712690.1 aminoglycoside nucleotidyltransferase ANT(9)	Erysipelothrix rhusiopathiae integrative conjugative element ICEEr0106 mobile element, complete sequence	1	MG812141.1	8
WP_113525274.1 lincosamide nucleotidyltransferase Lnu(B)	Erysipelothrix rhusiopathiae integrative conjugative element ICEEr0106 mobile element, complete sequence	1	MG812141.1	13
WP_002341929.1 aminoglycoside nucleotidyltransferase ANT(6)-Ia...	Erysipelothrix rhusiopathiae integrative conjugative element ICEEr0106 mobile element, complete sequence	1	MG812141.1	18
WP_057098418.1 streptothricin N-acetyltransferase Sat4	Erysipelothrix rhusiopathiae integrative conjugative element ICEEr0106 mobile element, complete sequence	1	MG812141.1	19
WP_063841495.1 aminoglycoside O-phosphotransferase APH(3')-III...	Erysipelothrix rhusiopathiae integrative conjugative element ICEEr0106 mobile element, complete sequence	1	MG812141.1	20
WP_065736305.1 tetracycline resistance ribosomal protection pr...	Erysipelothrix rhusiopathiae integrative conjugative element ICEEr0106 mobile element, complete sequence	1	MG812141.1	32
WP_063841495.1 aminoglycoside O-phosphotransferase APH(3')-III...	B. thetaiotaomicron 4309680	52	4309680-submission.assembly_52	11
WP_057098418.1 streptothricin N-acetyltransferase Sat4	B. thetaiotaomicron 4309680	52	4309680-submission.assembly_52	13
WP_002341929.1 aminoglycoside nucleotidyltransferase ANT(6)-Ia...	B. thetaiotaomicron 4309680	52	4309680-submission.assembly_52	14
WP_002341929.1 aminoglycoside nucleotidyltransferase ANT(6)-Ia...	B. thetaiotaomicron 4309680	59	4309680-submission.assembly_59	3
WP_128712690.1 aminoglycoside nucleotidyltransferase ANT(9)	B. thetaiotaomicron 4309680	59	4309680-submission.assembly_59	5
